# Divergent roles of DNA methylation, TRIM28, and p53 surveillance in human embryonic and trophoblast stem cells

**DOI:** 10.1101/2025.10.19.683051

**Authors:** Deepak Saini, Megan S. Katz, Skye G.A. Beck, Taylor E. Ireland, Soma Ray, Asef Jawad Niloy, Radman Mazloomnejad, Anna Fleming, Sophia C. Vetrici, Jessica K. Cinkornpumin, Tanja Sack, Stephanie Duhamel, Rima Slim, Morag Park, Jennifer M. Frost, Soumen Paul, Raquel Cuella Martin, William A. Pastor

## Abstract

Transcriptional regulation of transposons and genes by TRIM28 and 5mC is critical for proper mammalian embryonic development, but the specific roles for these mediators in human embryonic and placental lineage remain unclear. We find that loss of TRIM28 has a limited effect on global transposon expression and instead results in upregulation of genes proximal to TRIM28-bound Long Terminal Repeats (LTRs) in both human trophoblast stem cells (hTSCs) and human embryonic stem cells (hESCs). MER11A elements show especially strong regulatory importance in hTSCs: these elements are bound by both TRIM28 and placental transcription factors and show both heterochromatic and euchromatic features. Some genes are positively regulated by MER11A elements in hTSC basal state, while other MER11A-proximal genes show upregulation only upon TRIM28 deletion. By contrast, loss of DNA methylation in hESCs or hTSCs leads to a global increase in transposon expression. While many genic 5mC targets are shared in hESCs and hTSCs, we also observe evidence that a handful of genes important for somatic development are repressed by 5mC in trophoblast, while a small parallel set of placental genes are repressed by methylation in embryonic tissue. Interestingly, loss of DNMT1 causes hESCs to be rapidly lost from culture in a *TP53* and mitotic surveillance checkpoint-dependent manner, while hTSCs show little p53 response to DNMT1 loss or DNA damage generally, instead showing gradual mitotic defects and aneuploidy and slow loss from culture. This discrepancy may explain the higher frequency of karyotypic abnormality found in human placental cells. Together, this study charts the role of TRIM28 and DNA methylation in regulating embryonic and placental transcription and demonstrates divergent p53-dependent responses to genomic instability.
