## Supplementary Table 1 for "Divergent roles of DNA methylation, TRIM28, and p53 surveillance in human embryonic and trophoblast stem cells"

### Sheet: ChIP-seq
Sample Name	Cell Type	Genotype	Passage #	Sequencing Type	Raw Reads #	Remaining Reads after Trimming #	Remaining Reads after Trimming %	Aligned Trimmed Reads #	Aligned Trimmed Reads %	Remaining Reads after Filtering #	Remaining Reads after Filtering %	Aligned Filtered Reads #	Aligned Filtered Reads %	Duplicate Reads #	Duplicate Reads %	Final Aligned Reads # without Duplicates	Mitochondrial Reads #	Mitochondrial Reads %
hTSC TRIM28 rep 1	CT30	WT	P11+6	Paired-End 150 bp	36933400	29774764	80.6174	29684719	99.6975	26759937	89.8745	26759937	100	3291130	12.2987	23468807	3886	0.0145
hTSC TRIM28 rep 2	CT30	WT	P11+6	Paired-End 150 bp	31178466	25272520	81.0576	24884375	98.4641	22553306	89.2404	22553306	100	2802334	12.4253	19750972	4537	0.0201
hTSC Input rep 1	CT30	WT	P11+6	Paired-End 150 bp	34279286	28033778	81.7805	28018374	99.945	26342865	93.9683	26342865	100	2747400	10.4293	23595465	97681	0.3708
hTSC Input rep 2	CT30	WT	P11+6	Paired-End 150 bp	33353586	27289662	81.8192	27282576	99.974	25658215	94.0217	25658215	100	2676135	10.4299	22982080	94864	0.3697

### Sheet: RNA-seq
Sample Name	Cell Type	Genotype	Passage #	Sequencing Type	Total Reads	Mapped Unique	% of unique mapped reads
hTSC DNMT1 Non-Target Day 4 rep 1	CT30	WT	P11+7	Paired-End 200 bp	19239205	17941222	0.9325
hTSC DNMT1 Non-Target Day 4 rep 2	CT30	WT	P11+7	Paired-End 200 bp	24334883	22666357	0.9314
hTSC DNMT1 Non-Target Day 7 rep 1	CT30	WT	P11+8	Paired-End 200 bp	24043082	22276549	0.9265
hTSC DNMT1 Non-Target Day 7 rep 2	CT30	WT	P11+8	Paired-End 200 bp	20145631	18761250	0.9313
hTSC DNMT1 Non-Target Day 10 rep 1	CT30	WT	P11+9	Paired-End 200 bp	22307500	20709600	0.9284
hTSC DNMT1 Non-Target Day 10 rep 2	CT30	WT	P11+9	Paired-End 200 bp	19043774	17813501	0.9354
hTSC DNMT1 DNMT1 KO Day 4 rep 1	CT30	DNMT1 KO	P11+7	Paired-End 200 bp	19673990	18144313	0.9222
hTSC DNMT1 DNMT1 KO Day 4 rep 2	CT30	DNMT1 KO	P11+7	Paired-End 200 bp	18455044	17042748	0.9235
hTSC DNMT1 DNMT1 KO Day 7 rep 1	CT30	DNMT1 KO	P11+8	Paired-End 200 bp	28775484	26245273	0.9121
hTSC DNMT1 DNMT1 KO Day 7 rep 2	CT30	DNMT1 KO	P11+8	Paired-End 200 bp	20296591	18658441	0.9193
hTSC DNMT1 DNMT1 KO Day 10 rep 1	CT30	DNMT1 KO	P11+9	Paired-End 200 bp	17380392	15914295	0.9156
hTSC DNMT1 DNMT1 KO Day 10 rep 2	CT30	DNMT1 KO	P11+9	Paired-End 200 bp	21466323	19903625	0.9272
hESC DNMT1 Non-Target Day 2 rep 1	H9	WT	P42	Paired-End 200 bp	18926154	17812692	0.9412
hESC DNMT1 Non-Target Day 2 rep 2	H9	WT	P42	Paired-End 200 bp	18922973	17803019	0.9408
hESC DNMT1 Non-Target Day 4 rep 1	H9	WT	P42	Paired-End 200 bp	23714187	22378776	0.9437
hESC DNMT1 Non-Target Day 4 rep 2	H9	WT	P42	Paired-End 200 bp	19386136	18297118	0.9438
hESC DNMT1 KO Day 2 rep 1	H9	DNMT1 KO	P42	Paired-End 200 bp	20651085	19504660	0.9445
hESC DNMT1 KO Day 2 rep 2	H9	DNMT1 KO	P42	Paired-End 200 bp	2736984	2454468	0.8968
hESC DNMT1 KO Day 4 rep 1	H9	DNMT1 KO	P42	Paired-End 200 bp	22361339	21156403	0.9461
hESC DNMT1 KO Day 4 rep 2	H9	DNMT1 KO	P42	Paired-End 200 bp	196714206	181374826	0.922
hESC p53 KO DNMT1 NT Day 2 rep 1	H9	TP53 KO	P39	Paired-End 200 bp	13944630	12172295	0.8729
hESC p53 KO DNMT1 NT Day 2 rep 2	H9	TP53 KO	P39	Paired-End 200 bp	15308000	14000964	0.9146
hESC p53 KO DNMT1 NT Day 4 rep 1	H9	TP53 KO	P39	Paired-End 200 bp	22881195	21340955	0.9327
hESC p53 KO DNMT1 NT Day 4 rep 2	H9	TP53 KO	P39	Paired-End 200 bp	20029300	18684658	0.9329
hESC p53 KO DNMT1 NT Day 7 rep 1	H9	TP53 KO	P40	Paired-End 200 bp	13537487	12563446	0.928
hESC p53 KO DNMT1 NT Day 7 rep 2	H9	TP53 KO	P40	Paired-End 200 bp	20741353	19362836	0.9335
hESC p53 KO DNMT1 NT Day 10 rep 1	H9	TP53 KO	P41	Paired-End 200 bp	22278061	20653551	0.9271
hESC p53 KO DNMT1 NT Day 10 rep 2	H9	TP53 KO	P41	Paired-End 200 bp	24934338	23196472	0.9303
hESC p53 KO DNMT1 KO Day 2 rep 1	H9	TP53 KO DNMT1 KO	P39	Paired-End 200 bp	18760784	17620957	0.9392
hESC p53 KO DNMT1 KO Day 2 rep 2	H9	TP53 KO DNMT1 KO	P39	Paired-End 200 bp	16319449	15223509	0.9328
hESC p53 KO DNMT1 KO Day 4 rep 1	H9	TP53 KO DNMT1 KO	P39	Paired-End 200 bp	14666748	13610497	0.928
hESC p53 KO DNMT1 KO Day 4 rep 2	H9	TP53 KO DNMT1 KO	P39	Paired-End 200 bp	24133294	22416263	0.9289
hESC p53 KO DNMT1 KO Day 7 rep 1	H9	TP53 KO DNMT1 KO	P40	Paired-End 200 bp	19753576	18331441	0.928
hESC p53 KO DNMT1 KO Day 7 rep 2	H9	TP53 KO DNMT1 KO	P40	Paired-End 200 bp	17509822	16260872	0.9287
hESC p53 KO DNMT1 KO Day 10 rep 1	H9	TP53 KO DNMT1 KO	P41	Paired-End 200 bp	17037765	15995737	0.9388
hESC p53 KO DNMT1 KO Day 10 rep 2	H9	TP53 KO DNMT1 KO	P41	Paired-End 200 bp	22727490	21282901	0.9364
hTSC WT rep 1	CT30	WT	P11+4	Paired-End 200 bp	32592874	30460311	0.9346
hTSC WT rep 2	CT30	WT	P11+4	Paired-End 200 bp	31876930	29781213	0.9343
hTSC WT rep 3	CT30	WT	P11+4	Paired-End 200 bp	36449723	34135043	0.9365
hTSC TP53 KO rep 1	CT30	TP53 KO	P11+15	Paired-End 200 bp	37426544	34727747	0.9279
hTSC TP53 KO rep 2	CT30	TP53 KO	P11+15	Paired-End 200 bp	36787378	34145772	0.9282
tdhTSC TP53 KO rep 1	H9	TP53 KO	P34+4+4	Paired-End 200 bp	40166005	37214199	0.9265
tdhTSC TP53 KO rep 2	H9	TP53 KO	P34+4+4	Paired-End 200 bp	42389091	39271860	0.9265
hTSC TRIM28 Non-Target Day 4 rep 1	CT30	WT	P11+12	Paired-End 200 bp	16410377	15275430	0.9308
hTSC TRIM28 Non-Target Day 4 rep 2	CT30	WT	P11+12	Paired-End 200 bp	19309750	17920064	0.928
hTSC TRIM28 Non-Target Day 7 rep 1	CT30	WT	P11+13	Paired-End 200 bp	20798277	19236035	0.9249
hTSC TRIM28 Non-Target Day 7 rep 2	CT30	WT	P11+13	Paired-End 200 bp	20408317	18983050	0.9302
hTSC TRIM28 KO Day 4 rep 1	CT30	TRIM28 KO	P11+12	Paired-End 200 bp	22660754	21163556	0.9339
hTSC TRIM28 KO Day 4 rep 2	CT30	TRIM28 KO	P11+12	Paired-End 200 bp	16952905	15839906	0.9343
hTSC TRIM28 KO Day 7 rep 1	CT30	TRIM28 KO	P11+13	Paired-End 200 bp	19394613	18206939	0.9388
hTSC TRIM28 KO Day 7 rep 2	CT30	TRIM28 KO	P11+13	Paired-End 200 bp	20108868	18681896	0.929

### Sheet: WGBS
Sample Name	Cell Type	Genotype	Sequencing Type	Sequence Pairs	Uniquely Aligned	Mapping Efficiency	Starting Sequencing Pairs	Duplicates removed	Surviving Pairs	Starting Pair	Steve Filter removed	CpG Methylation	Lambda Methylation	Convesion Efficiency
hTSC DNMT1 Non-Target Day 4	CT27	WT	Paired-End	3284302	2552670	0.777	2552668	167776	2384892	2384892	2584	28.7	0.2	99.8
hTSC DNMT1 Non-Target Day 24	CT27	WT	Paired-End	6193850	4792649	0.774	4792636	309650	4482986	4482986	6273	29.2	0.2	99.8
hTSC DNMT1 Knockout Day 4	CT27	DNMT1 KO	Paired-End	3750095	2910532	0.776	2910528	190950	2719578	2719578	4423	16.7	0.2	99.8
hTSC DNMT1 Knockout Day 7	CT27	DNMT1 KO	Paired-End	5234976	4023954	0.769	4023952	251955	3771997	3771997	5413	11.9	0.2	99.8
hTSC DNMT1 Knockout Day 10	CT27	DNMT1 KO	Paired-End	3948398	3051400	0.773	3051398	190033	2861365	2861365	3837	14.2	0.2	99.8
hTSC DNMT1 Knockout Day 17	CT27	DNMT1 KO	Paired-End	5079975	3979207	0.783	3979201	272368	3706833	3706833	4795	24.1	0.2	99.8
hTSC DNMT1 Knockout Day 24	CT27	DNMT1 KO	Paired-End	5949852	4583628	0.77	4583620	310666	4272954	4272954	6168	27.5	0.2	99.8
