## Supplementary Table 2 for "Divergent roles of DNA methylation, TRIM28, and p53 surveillance in human embryonic and trophoblast stem cells"

### Sheet: ChIP-seq CUT&RUN ATAC
Sample Name	Cell Line	ChIP Target	Genotype	Data Origin
TRIM28 CT30 hTSC	CT30	TRIM28/KAP1	Wild-Type	This paper
TRIM28 Naïve hESC	WIBR3	TRIM28/KAP1	Wild-Type	GSE75868
TRIM28 Primed hESC	WIBR3	TRIM28/KAP1	Wild-Type	GSE75868
Naïve ATAC (Huang)	H9	ATAC	Wild-Type	GSE167979
Primed ATAC (Huang)	H9	ATAC	Wild-Type	GSE167979
hTSC ATAC Rep1	H9 hTSC	ATAC	Wild-Type	GSM5824528
hTSC H3K27Ac	CT29	H3K27Ac	Wild-Type	GSE200763
hTSC H3K4me1	CT29	H3K4me1	Wild-Type	GSE200763
hTSC Input	CT29	10% input	Wild-Type	GSE200763
hTSC GATA3	CT29	GATA3	Wild-Type	GSE200763
hTSC TEAD4	CT29	TEAD4	Wild-Type	GSE200763
hTSC TFAP2C	CT29	TFAP2C	Wild-Type	GSE200763
hTSC IgG	CT29	IgG	Wild-Type	GSE200763
hTSC H3K9me3	CT29	H3K9me3	Wild-Type	GSE200763
ZNF33A	HEK293T	anti-HA.11	Wild-Type	GSE78099
ZNF433	HEK293T	anti-HA.11	Wild-Type	GSE78099
ZNF440	HEK293T	anti-HA.11	Wild-Type	GSE78099
ZNF468	HEK293T	anti-HA.11	Wild-Type	GSE78099
ZNF611	HEK293T	anti-HA.11	Wild-Type	GSE78099
ZNF808	HEK293T	anti-HA.11	Wild-Type	GSE78099

### Sheet: RNA-seq
Sample Name	Cell Line	Genotype	Data Origin
hTSC	CT30	DNMT1 Non-Target	This paper
hTSC	CT30	DNMT1 Knockout	This paper
hTSC	CT30	TRIM28 Non-Target	This paper
hTSC	CT30	TRIM28 Knockout	This paper
hESC	H9	DNMT1 Non-Target	This paper
hESC	H9	DNMT1 Knockout	This paper
hESC	H9	TP53 Knockout/DNMT1 Non-Target	This paper
hESC	H9	TP53 Knockout/DNMT1 Knockout	This paper
hTSC	CT30	Wild-Type	This paper
hTSC	CT30	TP53 Knockout	This paper
Transdiff hTSC	H9	TP53 Knockout	This paper
hTSC DMSO treated	CT27	Wild-Type	This paper
hTSC GSK-3484862	CT27	Wild-Type	This paper
CTB DMSO	6.4 week placenta	Wild-Type	This paper
CTB GSK-3484862	6.4 week placenta	Wild-Type	This paper
hTSC	BT5	Wild-Type	GSE138762
hTSC	BT5	Wild-Type	GSE138762
Naïve hESC	H9	Wild-Type	GSE138762
Primed hESC	H9	Wild-Type	GSE138762
CT1 hTSC	CT27	Wild-Type	GSE152104
Primed hESC Rep 1	WIBR3	Wild-Type	GSE152104
Naïve hESC Rep 1	WIBR3	Wild-Type	GSE152104
Naïve hESC Rep 1	UCLA1	Wild-Type	GSE99215
Naïve hESC TRIM28 KO Rep 1	UCLA1	TRIM28 Knockout	GSE99215
Primed hESC Rep 1	UCLA1	Wild-Type	GSE99215
Primed hESC TRIM28 KO Rep 1	UCLA1	TRIM28 Knockout	GSE99215
CT30 hTSC	CT30	Wild-Type	GSE276594
CT30 EVT	CT30	Wild-Type	GSE276594
CT30 STB	CT30	Wild-Type	GSE276594

### Sheet: WGBS
Sample Name	Sample Type	Genotype	Data Origin
CT27	CT27 hTSC	WT	This paper
Primed hESC	UCLA1	WT	GSE76970
Naïve hESC	UCLA1	WT	GSE76970
hTSC	CT27	Wild-Type	JGA00000000074
hTSC	BT11	Wild-Type	JGA00000000074
Primed hESC	UCLA1	Wild-Type	GSE76970
Naïve hESC	UCLA1	Wild-Type	GSE76970
Brain	embryonic tissue	Wild-Type	GSE63818
Heart	embryonic tissue	Wild-Type	GSE63818

### Sheet: Single Cell RNA-seq
Sample Name	Genotype	Data Origin
Human embryo data sets	Wild-Type	GSE36552, E-MTAB-3929, GSE136447, E-MTAB-9388, PRJEB30442, GSE171820
