## Supplementary Table 5 for "Divergent roles of DNA methylation, TRIM28, and p53 surveillance in human embryonic and trophoblast stem cells"

### Sheet: Sheet1
seqnames	start	end	width	strand	LTR Transposon Class	annotation	geneChr	geneStart	geneEnd	geneLength	geneStrand	geneId	transcriptId	distanceToTSS	ENSEMBL	Gene	GENENAME
chr7	150990419	150990594	176	*	ERV3-16A3_LTR	Promoter (<=1kb)	7	150991017	151014588	23572	1	4846	ENST00000297494.8	-423	ENSG00000164867	NOS3	nitric oxide synthase 3
chr14	45757638	45758055	418	*	HERV1_LTRe	Distal Intergenic	14	45706272	45715952	9681	2	105370479	ENST00000555442.1	-41686	ENSG00000258616	LINC02303	long intergenic non-protein coding RNA 2303
chr1	26268832	26269405	574	*	LTR10A	Promoter (<=1kb)	1	26269290	26278807	9518	1	64793	ENST00000469609.5	0	ENSG00000130695	CEP85	centrosomal protein 85
chr16	10485767	10486268	502	*	LTR10A	Distal Intergenic	16	10471924	10480963	9040	1	80063	ENST00000565450.1	13843	ENSG00000166669	ATF7IP2	activating transcription factor 7 interacting protein 2
chr18	11956640	11957183	544	*	LTR10A	Distal Intergenic	18	11981025	12028118	47094	1	3613	ENST00000588752.5	-23842	ENSG00000141401	IMPA2	inositol monophosphatase 2
chr20	784252	784797	546	*	LTR10A	Distal Intergenic	20	760080	776015	15936	2	113278	ENST00000217254.11	-8237	ENSG00000101276	SLC52A3	solute carrier family 52 member 3
chr22	35675943	35676426	484	*	LTR10A	Distal Intergenic	22	35648446	35668404	19959	1	80830	ENST00000409652.5	27497	ENSG00000221963	APOL6	apolipoprotein L6
chr7	150990675	150991176	502	*	LTR10A	Promoter (<=1kb)	7	150991017	151014588	23572	1	4846	ENST00000297494.8	0	ENSG00000164867	NOS3	nitric oxide synthase 3
chr20	13021341	13021863	523	*	LTR10B	Intron (ENST00000399002.7/55304, intron 1 of 11)	20	13009349	13079867	70519	1	55304	ENST00000450297.1	11992	ENSG00000172296	SPTLC3	serine palmitoyltransferase long chain base subunit 3
chr8	53272770	53273316	547	*	LTR10B1	Distal Intergenic	8	53225724	53251637	25914	2	4986	ENST00000673285.2	-21133	ENSG00000082556	OPRK1	opioid receptor kappa 1
chr1	147677800	147678390	591	*	LTR10C	Distal Intergenic	1	147642230	147670524	28295	2	51205	ENST00000583509.7	-7276	ENSG00000162836	ACP6	acid phosphatase 6, lysophosphatidic
chr19	52097101	52097247	147	*	LTR10C	Promoter (1-2kb)	19	52064466	52095765	31300	2	284371	ENST00000426391.6	-1336	ENSG00000197608	ZNF841	zinc finger protein 841
chr6	31336985	31337597	613	*	LTR10E	Distal Intergenic	6	31353872	31354806	935	2	3106	ENST00000481849.5	17209	ENSG00000234745	HLA-B	major histocompatibility complex, class I, B
chr7	152089298	152089894	597	*	LTR10E	Intron (ENST00000482812.1/63917, intron 1 of 2)	7	152093966	152103252	9287	1	63917	ENST00000419245.5	-4072	ENSG00000178234	GALNT11	polypeptide N-acetylgalactosaminyltransferase 11
chr1	46393504	46393974	471	*	LTR10F	Promoter (<=1kb)	1	46394317	46413845	19529	1	2166	ENST00000243167.9	-343	ENSG00000117480	FAAH	fatty acid amide hydrolase
chr19	9673926	9674425	500	*	LTR10F	Promoter (<=1kb)	19	9659463	9675048	15586	2	54811	ENST00000585350.1	623	ENSG00000171466	ZNF562	zinc finger protein 562
chr16	10408936	10409421	486	*	LTR10G	Intron (ENST00000564797.5/80063, intron 3 of 4)	16	10428901	10483638	54738	1	80063	ENST00000568027.5	-19480	ENSG00000166669	ATF7IP2	activating transcription factor 7 interacting protein 2
chr19	9672914	9673427	514	*	LTR10G	Promoter (1-2kb)	19	9659463	9675048	15586	2	54811	ENST00000585350.1	1621	ENSG00000171466	ZNF562	zinc finger protein 562
chr19	57615469	57615978	510	*	LTR10G	Promoter (1-2kb)	19	57614256	57620318	6063	1	7693	ENST00000600883.1	1213	ENSG00000213762	ZNF134	zinc finger protein 134
chr1	161257375	161257829	455	*	LTR12B	Promoter (<=1kb)	1	161258745	161285450	26706	1	654790	ENST00000504449.2	-916	ENSG00000248485	PCP4L1	Purkinje cell protein 4 like 1
chr10	71955959	71956922	964	*	LTR13_	Distal Intergenic	10	71964395	72013558	49164	1	9469	ENST00000373115.5	-7473	ENSG00000122863	CHST3	carbohydrate sulfotransferase 3
chr10	71955167	71955757	591	*	LTR14B	Distal Intergenic	10	71964395	72013558	49164	1	9469	ENST00000373115.5	-8638	ENSG00000122863	CHST3	carbohydrate sulfotransferase 3
chr19	12450589	12451187	599	*	LTR14B	Exon (ENST00000420038.1/ENST00000420038.1, exon 1 of 3)	19	12391949	12441082	49134	2	90576	ENST00000595562.1	-9507	ENSG00000196466	ZNF799	zinc finger protein 799
chr4	87402106	87402513	408	*	LTR14B	Distal Intergenic	4	87374822	87391188	16367	2	51170	ENST00000508413.1	-10918	ENSG00000198189	HSD17B11	hydroxysteroid 17-beta dehydrogenase 11
chr8	60493462	60494073	612	*	LTR14B	Intron (ENST00000530725.6/105375864, intron 2 of 9)	8	60405011	60508759	103749	2	100505532	ENST00000476425.2	14686		LINC01301	long intergenic non-protein coding RNA 1301
chr8	60499319	60499918	600	*	LTR14B	Intron (ENST00000530725.6/105375864, intron 2 of 9)	8	60405011	60508759	103749	2	100505532	ENST00000476425.2	8841		LINC01301	long intergenic non-protein coding RNA 1301
chr15	45234478	45235063	586	*	LTR14C	Distal Intergenic	15	45252234	45264683	12450	1	9153	ENST00000560438.5	-17171	ENSG00000137860	SLC28A2	solute carrier family 28 member 2
chr15	45242487	45243073	587	*	LTR14C	Exon (ENST00000663463.1/101928414, exon 2 of 3)	15	45252234	45264683	12450	1	9153	ENST00000560438.5	-9161	ENSG00000137860	SLC28A2	solute carrier family 28 member 2
chr10	121984675	121984794	120	*	LTR16A	Distal Intergenic	10	121989163	122254542	265380	1	10579	ENST00000369005.6	-4369	ENSG00000138162	TACC2	transforming acidic coiled-coil containing protein 2
chr10	121984804	121984931	128	*	LTR16A	Distal Intergenic	10	121989163	122254542	265380	1	10579	ENST00000369005.6	-4232	ENSG00000138162	TACC2	transforming acidic coiled-coil containing protein 2
chr14	20820713	20820844	132	*	LTR16A	Distal Intergenic	14	20801346	20802855	1510	2	6035	ENST00000340900.3	-17858	ENSG00000129538	RNASE1	ribonuclease A family member 1, pancreatic
chr19	37869758	37870204	447	*	LTR19A	Distal Intergenic	19	37833368	37855215	21848	2	100631378	ENST00000433142.6	-14543	ENSG00000225868	WDR87BP	WD repeat domain 87B, pseudogene
chr20	783752	784230	479	*	LTR19A	Distal Intergenic	20	760080	776015	15936	2	113278	ENST00000217254.11	-7737	ENSG00000101276	SLC52A3	solute carrier family 52 member 3
chr19	6538013	6538200	188	*	LTR19B	Distal Intergenic	19	6531026	6535924	4899	1	8744	ENST00000245817.5	6987	ENSG00000125657	TNFSF9	TNF superfamily member 9
chr10	71946042	71946508	467	*	LTR2	Distal Intergenic	10	71964395	72013558	49164	1	9469	ENST00000373115.5	-17887	ENSG00000122863	CHST3	carbohydrate sulfotransferase 3
chr2	237506362	237506831	470	*	LTR2	Intron (ENST00000422695.5/79083, intron 4 of 5)	2	237510070	237518572	8503	1	79083	ENST00000477501.5	-3239	ENSG00000115648	MLPH	melanophilin
chr3	132303220	132303681	462	*	LTR2	Distal Intergenic	3	132317369	132342579	25211	1	55	ENST00000495911.5	-13688	ENSG00000014257	ACP3	acid phosphatase 3
chr1	115717269	115717634	366	*	LTR26	Intron (ENST00000261448.6/845, intron 8 of 10)	1	115727025	115732927	5903	2	845	ENST00000488931.1	15293	ENSG00000118729	CASQ2	calsequestrin 2
chr13	102698267	102698848	582	*	LTR26	Distal Intergenic	13	102685747	102695044	9298	2	196541	ENST00000267273.7	-3223	ENSG00000139780	METTL21C	methyltransferase 21C, AARS1 lysine
chr19	48283560	48283728	169	*	LTR26	Promoter (1-2kb)	19	48282162	48285776	3615	1	163071	ENST00000598898.1	1398	ENSG00000178150	ZNF114	zinc finger protein 114
chr8	53290477	53291054	578	*	LTR26	Distal Intergenic	8	53225724	53251637	25914	2	4986	ENST00000673285.2	-38840	ENSG00000082556	OPRK1	opioid receptor kappa 1
chr17	10083432	10084060	629	*	LTR27	Intron (ENST00000432992.7/8522, intron 1 of 13)	17	9946933	10061379	114447	2	8522	ENST00000584389.5	-22053	ENSG00000007237	GAS7	growth arrest specific 7
chr3	46027905	46028297	393	*	LTR27D	Promoter (<=1kb)	3	46021840	46027487	5648	2	2829	ENST00000395946.2	-418	ENSG00000173578	XCR1	X-C motif chemokine receptor 1
chr6	25958444	25958726	283	*	LTR29	Distal Intergenic	6	25962802	25991231	28430	1	10475	ENST00000357085.5	-4076	ENSG00000112343	TRIM38	tripartite motif containing 38
chr6	25959186	25959378	193	*	LTR29	Distal Intergenic	6	25962802	25991231	28430	1	10475	ENST00000357085.5	-3424	ENSG00000112343	TRIM38	tripartite motif containing 38
chr10	34975433	34975620	188	*	LTR2C	Promoter (1-2kb)	10	34973984	34975578	1595	1	105376491	ENST00000635301.2	1449		LINC02635	long intergenic non-protein coding RNA 2635
chr14	23950373	23950802	430	*	LTR3	Promoter (2-3kb)	14	23953734	23969274	15541	1	10901	ENST00000558263.5	-2932	ENSG00000157326	DHRS4	dehydrogenase/reductase 4
chr19	52090736	52091150	415	*	LTR3	Promoter (2-3kb)	19	52076908	52093899	16992	2	284371	ENST00000599430.1	2749	ENSG00000197608	ZNF841	zinc finger protein 841
chr7	138668428	138668512	85	*	LTR34	Intron (ENST00000419765.4/136306, intron 3 of 14)	7	138594286	138664224	69939	2	136306	ENST00000436657.5	-4204	ENSG00000157703	SVOPL	SVOP like
chr22	36208973	36209292	320	*	LTR38	Distal Intergenic	22	36189129	36204840	15712	2	80832	ENST00000616056.4	-4133	ENSG00000100336	APOL4	apolipoprotein L4
chr19	12366935	12367114	180	*	LTR38C	Promoter (1-2kb)	19	12350916	12365905	14990	2	79973	ENST00000424168.1	-1030	ENSG00000198342	ZNF442	zinc finger protein 442
chr19	51971426	51971880	455	*	LTR3A	Promoter (2-3kb)	19	51968630	51974853	6224	2	59348	ENST00000597788.5	2973	ENSG00000256683	ZNF350	zinc finger protein 350
chr19	51975875	51976091	217	*	LTR3A	Promoter (1-2kb)	19	51968630	51974853	6224	2	59348	ENST00000597788.5	-1022	ENSG00000256683	ZNF350	zinc finger protein 350
chr19	51976091	51976151	61	*	LTR3A	Promoter (1-2kb)	19	51968630	51974853	6224	2	59348	ENST00000597788.5	-1238	ENSG00000256683	ZNF350	zinc finger protein 350
chr19	51976152	51976436	285	*	LTR3A	Promoter (1-2kb)	19	51968630	51974853	6224	2	59348	ENST00000597788.5	-1299	ENSG00000256683	ZNF350	zinc finger protein 350
chr3	46433164	46433630	467	*	LTR3A	Distal Intergenic	3	46438034	46441905	3872	2	4057	ENST00000493056.5	8275	ENSG00000012223	LTF	lactotransferrin
chr16	10340150	10340711	562	*	LTR4	Intron (ENST00000564797.5/80063, intron 1 of 4)	16	10326434	10419620	93187	1	80063	ENST00000564797.5	13716	ENSG00000166669	ATF7IP2	activating transcription factor 7 interacting protein 2
chr7	64999344	64999936	593	*	LTR4	Intron (ENST00000487644.1/109504726, intron 1 of 2)	7	65006084	65006659	576	2	2086	ENST00000535538.1	6723	ENSG00000213462	ERV3-1	endogenous retrovirus group 3 member 1, envelope
chr10	34985462	34985510	49	*	LTR41	Distal Intergenic	10	34973984	34975578	1595	1	105376491	ENST00000635301.2	11478		LINC02635	long intergenic non-protein coding RNA 2635
chr2	162057320	162057567	248	*	LTR50	Intron (ENST00000678668.1/1803, intron 1 of 24)	2	161992245	162071190	78946	2	1803	ENST00000678668.1	13623	ENSG00000197635	DPP4	dipeptidyl peptidase 4
chr19	46205848	46205999	152	*	LTR52	Promoter (2-3kb)	19	46203426	46212575	9150	1	147920	ENST00000593980.1	2422	ENSG00000204866	IGFL2	IGF like family member 2
chr19	42712566	42712658	93	*	LTR54B	Distal Intergenic	19	42721638	42739372	17735	2	5671	ENST00000594378.1	26714	ENSG00000221826	PSG3	pregnancy specific beta-1-glycoprotein 3
chr1	210279430	210280015	586	*	LTR59	Distal Intergenic	1	210237978	210246631	8654	1	56256	ENST00000483884.1	41452	ENSG00000082497	SERTAD4	SERTA domain containing 4
chr19	51921151	51922137	987	*	LTR5B	Distal Intergenic	19	51927147	51936125	8979	1	79898	ENST00000593395.1	-5010	ENSG00000176024	ZNF613	zinc finger protein 613
chr22	38984265	38984782	518	*	LTR61	Promoter (1-2kb)	22	38982406	38992761	10356	1	9582	ENST00000335760.9	1859	ENSG00000179750	APOBEC3B	apolipoprotein B mRNA editing enzyme catalytic subunit 3B
chr1	109727238	109727604	367	*	LTR7	Intron (ENST00000429410.2/2949, intron 1 of 1)	1	109736975	109738143	1169	2	2947	ENST00000476321.5	10539	ENSG00000134202	GSTM3	glutathione S-transferase mu 3
chr19	51994964	51995100	137	*	LTR7	Intron (ENST00000602063.5/284370, intron 5 of 5)	19	51965856	51986856	21001	2	59348	ENST00000601430.5	-8108	ENSG00000256683	ZNF350	zinc finger protein 350
chr2	215095667	215096031	365	*	LTR7	Intron (ENST00000272895.12/26154, intron 2 of 52)	2	215075492	215138404	62913	2	26154	ENST00000412081.1	42373	ENSG00000144452	ABCA12	ATP binding cassette subfamily A member 12
chr9	88514137	88514504	368	*	LTR7	Distal Intergenic	9	88534033	88544978	10946	1	158046	ENST00000649870.1	-19529	ENSG00000130045	NXNL2	nucleoredoxin like 2
chr3	38327012	38327456	445	*	LTR72B	Intron (ENST00000427139.1/ENST00000427139.1, intron 1 of 3)	3	38346760	38357158	10399	1	9942	ENST00000427323.5	-19304	ENSG00000093217	XYLB	xylulokinase
chr19	46109975	46110374	400	*	LTR76	Intron (ENST00000597989.1/147920, intron 1 of 3)	19	46101122	46196218	95097	1	147920	ENST00000597989.1	8853	ENSG00000204866	IGFL2	IGF like family member 2
chr2	219661200	219661916	717	*	LTR76	Distal Intergenic	2	219685492	219737937	52446	1	105373886	ENST00000606673.1	-23576		LINC02832	long intergenic non-protein coding RNA 2832
chr1	210195301	210195678	378	*	LTR7B	Distal Intergenic	1	210232796	210246255	13460	1	56256	ENST00000367012.4	-37118	ENSG00000082497	SERTAD4	SERTA domain containing 4
chr12	132957234	132957399	166	*	LTR7B	Promoter (<=1kb)	12	132921462	132956306	34845	2	100289635	ENST00000392321.3	-928	ENSG00000196458	ZNF605	zinc finger protein 605
chr19	5857252	5857653	402	*	LTR7B	Exon (ENST00000589276.1/101928844, exon 4 of 4)	19	5842891	5851474	8584	2	2525	ENST00000589620.5	-5778	ENSG00000171124	FUT3	fucosyltransferase 3 (Lewis blood group)
chr19	46109084	46109320	237	*	LTR7B	Intron (ENST00000597989.1/147920, intron 1 of 3)	19	46101122	46196218	95097	1	147920	ENST00000597989.1	7962	ENSG00000204866	IGFL2	IGF like family member 2
chr19	46109616	46109974	359	*	LTR7B	Intron (ENST00000597989.1/147920, intron 1 of 3)	19	46101122	46196218	95097	1	147920	ENST00000597989.1	8494	ENSG00000204866	IGFL2	IGF like family member 2
chr11	77550175	77550616	442	*	LTR7C	Intron (ENST00000526761.5/1207, intron 4 of 5)	11	77589391	77610009	20619	1	282679	ENST00000528638.1	-38775	ENSG00000178301	AQP11	aquaporin 11
chr11	77555270	77555707	438	*	LTR7C	Intron (ENST00000526761.5/1207, intron 4 of 5)	11	77589391	77610009	20619	1	282679	ENST00000528638.1	-33684	ENSG00000178301	AQP11	aquaporin 11
chr16	10339645	10340071	427	*	LTR7C	Intron (ENST00000564797.5/80063, intron 1 of 4)	16	10326434	10419620	93187	1	80063	ENST00000564797.5	13211	ENSG00000166669	ATF7IP2	activating transcription factor 7 interacting protein 2
chr17	68122451	68122890	440	*	LTR7C	Distal Intergenic	17	68102943	68115518	12576	1	100499466	ENST00000435469.2	19508		LINC00674	long intergenic non-protein coding RNA 674
chr19	5857833	5858275	443	*	LTR7C	Exon (ENST00000589276.1/101928844, exon 4 of 4)	19	5842891	5851474	8584	2	2525	ENST00000589620.5	-6359	ENSG00000171124	FUT3	fucosyltransferase 3 (Lewis blood group)
chr19	42557356	42557790	435	*	LTR7C	Intron (ENST00000594624.6/100996307, intron 2 of 2)	19	42527048	42561234	34187	2	634	ENST00000600172.1	3444	ENSG00000079385	CEACAM1	CEA cell adhesion molecule 1
chr19	48269717	48270187	471	*	LTR7C	Promoter (<=1kb)	19	48270081	48287608	17528	1	163071	ENST00000595607.6	0	ENSG00000178150	ZNF114	zinc finger protein 114
chr7	48015719	48016450	732	*	LTR8	Promoter (<=1kb)	7	47987148	48017308	30161	2	256979	ENST00000453071.5	858	ENSG00000164744	SUN3	Sad1 and UNC84 domain containing 3
chr7	138667737	138668427	691	*	LTR8	Intron (ENST00000419765.4/136306, intron 3 of 14)	7	138594286	138664224	69939	2	136306	ENST00000436657.5	-3513	ENSG00000157703	SVOPL	SVOP like
chr7	138670066	138670790	725	*	LTR8A	Intron (ENST00000419765.4/136306, intron 3 of 14)	7	138594286	138664224	69939	2	136306	ENST00000436657.5	-5842	ENSG00000157703	SVOPL	SVOP like
chr10	49553061	49553771	711	*	LTR8B	Distal Intergenic	10	49530724	49539538	8815	2	2074	ENST00000462247.1	-13523	ENSG00000225830	ERCC6	ERCC excision repair 6, chromatin remodeling factor
chr10	49569057	49569735	679	*	LTR8B	Distal Intergenic	10	49530724	49539538	8815	2	2074	ENST00000462247.1	-29519	ENSG00000225830	ERCC6	ERCC excision repair 6, chromatin remodeling factor
chr16	10341943	10342222	280	*	LTR8B	Intron (ENST00000564797.5/80063, intron 1 of 4)	16	10326434	10419620	93187	1	80063	ENST00000564797.5	15509	ENSG00000166669	ATF7IP2	activating transcription factor 7 interacting protein 2
chr2	162056495	162057264	770	*	LTR8B	Intron (ENST00000678668.1/1803, intron 1 of 24)	2	161992245	162071190	78946	2	1803	ENST00000678668.1	13926	ENSG00000197635	DPP4	dipeptidyl peptidase 4
chr3	38327461	38328119	659	*	LTR8B	Intron (ENST00000427139.1/ENST00000427139.1, intron 1 of 3)	3	38346760	38357158	10399	1	9942	ENST00000427323.5	-18641	ENSG00000093217	XYLB	xylulokinase
chr4	83139477	83140208	732	*	LTR8B	Promoter (2-3kb)	4	83090806	83137075	46270	2	51316	ENST00000505406.5	-2402	ENSG00000145287	PLAC8	placenta associated 8
chr4	83155977	83156640	664	*	LTR8B	Distal Intergenic	4	83090806	83137075	46270	2	51316	ENST00000505406.5	-18902	ENSG00000145287	PLAC8	placenta associated 8
chr7	152088950	152089300	351	*	LTR8B	Intron (ENST00000482812.1/63917, intron 1 of 2)	7	152093966	152103252	9287	1	63917	ENST00000419245.5	-4666	ENSG00000178234	GALNT11	polypeptide N-acetylgalactosaminyltransferase 11
chr19	46205120	46205748	629	*	LTR9D	Promoter (1-2kb)	19	46203426	46212575	9150	1	147920	ENST00000593980.1	1694	ENSG00000204866	IGFL2	IGF like family member 2
chr1	25635854	25636869	1016	*	MER11A	Intron (ENST00000374332.9/57134, intron 1 of 11)	1	25617850	25784450	166601	1	57134	ENST00000263979.7	18004	ENSG00000117643	MAN1C1	mannosidase alpha class 1C member 1
chr1	46906999	46908072	1074	*	MER11A	Distal Intergenic	1	46843095	46900437	57343	2	163720	ENST00000505841.5	-6562	ENSG00000154198	CYP4Z2P	cytochrome P450 family 4 subfamily Z member 2, pseudogene
chr1	161536702	161537776	1075	*	MER11A	Exon (ENST00000416185.2/ENST00000416185.2, exon 2 of 3)	1	161545399	161549730	4332	2	2214	ENST00000476031.1	11954	ENSG00000203747	FCGR3A	Fc fragment of IgG receptor IIIa
chr1	210196067	210197082	1016	*	MER11A	Distal Intergenic	1	210232796	210246255	13460	1	56256	ENST00000367012.4	-35714	ENSG00000082497	SERTAD4	SERTA domain containing 4
chr10	94271728	94272712	985	*	MER11A	Intron (ENST00000371380.8/51196, intron 18 of 32)	10	94280012	94286987	6976	2	100128054	ENST00000611247.1	14275	ENSG00000268894	PLCE1-AS1	PLCE1 antisense RNA 1
chr10	95800113	95801177	1065	*	MER11A	Intron (ENST00000453258.6/953, intron 1 of 9)	10	95823236	95846396	23161	1	953	ENST00000371206.6	-22059	ENSG00000138185	ENTPD1	ectonucleoside triphosphate diphosphohydrolase 1
chr10	102838109	102839243	1135	*	MER11A	Promoter (<=1kb)	10	102830531	102837472	6942	2	1586	ENST00000638971.1	-637	ENSG00000148795	CYP17A1	cytochrome P450 family 17 subfamily A member 1
chr10	102844065	102845149	1085	*	MER11A	Intron (ENST00000445829.1/ENST00000445829.1, intron 1 of 1)	10	102830531	102837472	6942	2	1586	ENST00000638971.1	-6593	ENSG00000148795	CYP17A1	cytochrome P450 family 17 subfamily A member 1
chr12	13053366	13054416	1051	*	MER11A	Intron (ENST00000197268.13/57613, intron 1 of 12)	12	13061715	13142521	80807	1	57613	ENST00000537625.1	-7299	ENSG00000084444	FAM234B	family with sequence similarity 234 member B
chr12	94606559	94607591	1033	*	MER11A	Intron (ENST00000261226.9/57458, intron 1 of 3)	12	94568569	94616061	47493	2	57458	ENST00000551457.1	8470	ENSG00000057704	TMCC3	transmembrane and coiled-coil domain family 3
chr12	105095211	105096151	941	*	MER11A	Intron (ENST00000652515.1/160428, intron 1 of 22)	12	105024424	105084458	60035	2	160428	ENST00000552270.1	-10753	ENSG00000136010	ALDH1L2	aldehyde dehydrogenase 1 family member L2
chr14	81537919	81538981	1063	*	MER11A	Distal Intergenic	14	81471547	81533853	62307	2	6400	ENST00000336735.9	-4066	ENSG00000071537	SEL1L	SEL1L adaptor subunit of ERAD E3 ubiquitin ligase
chr14	90823110	90824217	1108	*	MER11A	Exon (ENST00000659138.1/105370623, exon 2 of 4)	14	90822365	90828128	5764	2	105370623	ENST00000555975.1	3911		LINC02321	long intergenic non-protein coding RNA 2321
chr16	19543135	19544242	1108	*	MER11A	Promoter (<=1kb)	16	19545142	19546565	1424	1	9738	ENST00000566523.1	-900	ENSG00000103540	CCP110	centriolar coiled-coil protein 110
chr16	29782762	29784049	1288	*	MER11A	3' UTR	16	29778256	29782973	4718	1	653808	ENST00000400752.6	4506	ENSG00000174992	ZG16	zymogen granule protein 16
chr19	12416914	12417947	1034	*	MER11A	Intron (ENST00000595562.1/90576, intron 1 of 3)	19	12379189	12401274	22086	2	90576	ENST00000435033.1	-15640	ENSG00000196466	ZNF799	zinc finger protein 799
chr19	23649345	23650435	1091	*	MER11A	Intron (ENST00000601935.5/105372337, intron 3 of 4)	19	23654412	23686381	31970	2	171392	ENST00000599535.1	35946	ENSG00000197372	ZNF675	zinc finger protein 675
chr2	3514825	3515899	1075	*	MER11A	Promoter (1-2kb)	2	3498453	3517747	19295	2	55256	ENST00000382093.5	1848	ENSG00000182551	ADI1	acireductone dioxygenase 1
chr2	172525191	172526267	1077	*	MER11A	Intron (ENST00000442417.5/ENST00000442417.5, intron 1 of 3)	2	172555373	172565073	9701	1	5163	ENST00000443353.5	-29106	ENSG00000152256	PDK1	pyruvate dehydrogenase kinase 1
chr22	36209323	36210351	1029	*	MER11A	Distal Intergenic	22	36189129	36204840	15712	2	80832	ENST00000616056.4	-4483	ENSG00000100336	APOL4	apolipoprotein L4
chr3	18449321	18450428	1108	*	MER11A	Intron (ENST00000414198.6/101927777, intron 1 of 4)	3	18416023	18445588	29566	2	6304	ENST00000415069.5	-3733	ENSG00000182568	SATB1	SATB homeobox 1
chr3	46431542	46432692	1151	*	MER11A	Distal Intergenic	3	46416524	46423591	7068	2	105377068	ENST00000635852.1	-7951	ENSG00000283646	LINC02009	long intergenic non-protein coding RNA 2009
chr3	195589474	195590510	1037	*	MER11A	Distal Intergenic	3	195570591	195584033	13443	2	347	ENST00000463719.1	-5441	ENSG00000189058	APOD	apolipoprotein D
chr4	87384109	87385057	949	*	MER11A	Intron (ENST00000358290.9/51170, intron 1 of 6)	4	87337275	87391149	53875	2	51170	ENST00000507286.1	6092	ENSG00000198189	HSD17B11	hydroxysteroid 17-beta dehydrogenase 11
chr6	31263182	31264217	1036	*	MER11A	Distal Intergenic	6	31268749	31269666	918	2	3107	ENST00000466892.5	5449	ENSG00000204525	HLA-C	major histocompatibility complex, class I, C
chr6	41297080	41298148	1069	*	MER11A	Distal Intergenic	6	41282254	41286682	4429	2	54210	ENST00000586287.1	-10398	ENSG00000124731	TREM1	triggering receptor expressed on myeloid cells 1
chr6	158296275	158296612	338	*	MER11A	Intron (ENST00000620026.1/56995, intron 1 of 1)	6	158310364	158312363	2000	1	56995	ENST00000613994.1	-13752	ENSG00000130338	TULP4	TUB like protein 4
chr6	158296613	158297711	1099	*	MER11A	Exon (ENST00000665073.1/ENST00000665073.1, exon 2 of 2)	6	158310364	158312363	2000	1	56995	ENST00000613994.1	-12653	ENSG00000130338	TULP4	TUB like protein 4
chr6	158297712	158298468	757	*	MER11A	Exon (ENST00000665073.1/ENST00000665073.1, exon 2 of 2)	6	158310364	158312363	2000	1	56995	ENST00000613994.1	-11896	ENSG00000130338	TULP4	TUB like protein 4
chr6	158345391	158346402	1012	*	MER11A	Intron (ENST00000619713.1/ENST00000619713.1, intron 1 of 1)	6	158313445	158481538	168094	1	56995	ENST00000616856.1	31946	ENSG00000130338	TULP4	TUB like protein 4
chr7	128238767	128239737	971	*	MER11A	Promoter (1-2kb)	7	128241278	128257629	16352	1	3952	ENST00000308868.5	-1541	ENSG00000174697	LEP	leptin
chr9	101384859	101386000	1142	*	MER11A	Promoter (<=1kb)	9	101360417	101385006	24590	2	570	ENST00000259407.7	0	ENSG00000136881	BAAT	bile acid-CoA:amino acid N-acyltransferase
chr1	246728871	246729943	1073	*	MER11B	Intron (ENST00000366510.4/51097, intron 2 of 11)	1	246724409	246768137	43729	1	51097	ENST00000366510.4	4462	ENSG00000143653	SCCPDH	saccharopine dehydrogenase (putative)
chr10	95732607	95733689	1083	*	MER11B	Exon (ENST00000669711.1/728558, exon 7 of 7)	10	95711779	95869695	157917	1	953	ENST00000453258.6	20828	ENSG00000138185	ENTPD1	ectonucleoside triphosphate diphosphohydrolase 1
chr19	12367115	12367677	563	*	MER11B	Promoter (1-2kb)	19	12350916	12365905	14990	2	79973	ENST00000424168.1	-1210	ENSG00000198342	ZNF442	zinc finger protein 442
chr2	71232779	71233887	1109	*	MER11B	Distal Intergenic	2	71182738	71227103	44366	2	400961	ENST00000244221.9	-5676	ENSG00000124374	PAIP2B	poly(A) binding protein interacting protein 2B
chr2	174671106	174672195	1090	*	MER11B	Intron (ENST00000442996.1/ENST00000442996.1, intron 2 of 3)	2	174673267	174682847	9581	2	7456	ENST00000469002.1	10652	ENSG00000115935	WIPF1	WAS/WASL interacting protein family member 1
chr6	158339055	158340022	968	*	MER11B	Intron (ENST00000619713.1/ENST00000619713.1, intron 1 of 1)	6	158313445	158481538	168094	1	56995	ENST00000616856.1	25610	ENSG00000130338	TULP4	TUB like protein 4
chr10	94943426	94944484	1059	*	MER11C	Promoter (1-2kb)	10	94941919	94949535	7617	1	1559	ENST00000473496.1	1507	ENSG00000138109	CYP2C9	cytochrome P450 family 2 subfamily C member 9
chr12	75457666	75458735	1070	*	MER11C	Distal Intergenic	12	75480753	75499293	18541	1	11010	ENST00000536703.5	-22018	ENSG00000139278	GLIPR1	GLI pathogenesis related 1
chr9	110589269	110590336	1068	*	MER11C	Distal Intergenic	9	110475883	110579880	103998	2	79987	ENST00000374461.1	-9389	ENSG00000165124	SVEP1	sushi, von Willebrand factor type A, EGF and pentraxin domain containing 1
chr19	42712688	42712914	227	*	MER11D	Distal Intergenic	19	42721638	42739372	17735	2	5671	ENST00000594378.1	26458	ENSG00000221826	PSG3	pregnancy specific beta-1-glycoprotein 3
chr19	42712910	42713184	275	*	MER11D	Distal Intergenic	19	42721638	42739372	17735	2	5671	ENST00000594378.1	26188	ENSG00000221826	PSG3	pregnancy specific beta-1-glycoprotein 3
chr6	31262878	31263151	274	*	MER21C	Distal Intergenic	6	31268749	31269666	918	2	3107	ENST00000466892.5	6515	ENSG00000204525	HLA-C	major histocompatibility complex, class I, C
chr19	51971980	51972180	201	*	MER31A	Promoter (2-3kb)	19	51968630	51974853	6224	2	59348	ENST00000597788.5	2673	ENSG00000256683	ZNF350	zinc finger protein 350
chr16	10342222	10342704	483	*	MER41A	Intron (ENST00000564797.5/80063, intron 1 of 4)	16	10326434	10419620	93187	1	80063	ENST00000564797.5	15788	ENSG00000166669	ATF7IP2	activating transcription factor 7 interacting protein 2
chr9	88513939	88514136	198	*	MER41A	Distal Intergenic	9	88534033	88544978	10946	1	158046	ENST00000649870.1	-19897	ENSG00000130045	NXNL2	nucleoredoxin like 2
chr9	88514505	88514733	229	*	MER41A	Distal Intergenic	9	88534033	88544978	10946	1	158046	ENST00000649870.1	-19300	ENSG00000130045	NXNL2	nucleoredoxin like 2
chr14	67709836	67710293	458	*	MER4A1	Intron (ENST00000551171.6/145226, intron 1 of 8)	14	67701886	67734451	32566	1	145226	ENST00000551171.6	7950	ENSG00000139988	RDH12	retinol dehydrogenase 12
chr22	35675822	35675924	103	*	MER4B	Distal Intergenic	22	35648446	35668404	19959	1	80830	ENST00000409652.5	27376	ENSG00000221963	APOL6	apolipoprotein L6
chr19	37870260	37870547	288	*	MER4D1	Distal Intergenic	19	37833368	37855215	21848	2	100631378	ENST00000433142.6	-15045	ENSG00000225868	WDR87BP	WD repeat domain 87B, pseudogene
chr3	46027863	46027926	64	*	MER51A	Promoter (<=1kb)	3	46021840	46027487	5648	2	2829	ENST00000395946.2	-376	ENSG00000173578	XCR1	X-C motif chemokine receptor 1
chr22	35681583	35682028	446	*	MER61C	Distal Intergenic	22	35648446	35668404	19959	1	80830	ENST00000409652.5	33137	ENSG00000221963	APOL6	apolipoprotein L6
chr6	25958727	25959180	454	*	MER61D	Distal Intergenic	6	25962802	25991231	28430	1	10475	ENST00000357085.5	-3622	ENSG00000112343	TRIM38	tripartite motif containing 38
chr1	210280364	210280930	567	*	MER61E	Distal Intergenic	1	210237978	210246631	8654	1	56256	ENST00000483884.1	42386	ENSG00000082497	SERTAD4	SERTA domain containing 4
chr14	20820191	20820707	517	*	MER61E	Distal Intergenic	14	20801346	20802855	1510	2	6035	ENST00000340900.3	-17336	ENSG00000129538	RNASE1	ribonuclease A family member 1, pancreatic
chr17	10205618	10206195	578	*	MER61E	Distal Intergenic	17	9910606	10198606	288001	2	8522	ENST00000432992.7	-7012	ENSG00000007237	GAS7	growth arrest specific 7
chr3	46027578	46027711	134	*	MER61E	Promoter (<=1kb)	3	46021840	46027487	5648	2	2829	ENST00000395946.2	-91	ENSG00000173578	XCR1	X-C motif chemokine receptor 1
chr3	46027793	46027870	78	*	MER61E	Promoter (<=1kb)	3	46021840	46027487	5648	2	2829	ENST00000395946.2	-306	ENSG00000173578	XCR1	X-C motif chemokine receptor 1
chr18	11957196	11957258	63	*	MER76	Distal Intergenic	18	11981025	12028118	47094	1	3613	ENST00000588752.5	-23767	ENSG00000141401	IMPA2	inositol monophosphatase 2
chr14	81537720	81537904	185	*	MER90	Distal Intergenic	14	81471547	81533853	62307	2	6400	ENST00000336735.9	-3867	ENSG00000071537	SEL1L	SEL1L adaptor subunit of ERAD E3 ubiquitin ligase
chr15	53928059	53928570	512	*	MER9a1	Distal Intergenic	15	53978201	54628707	650507	1	440279	ENST00000647821.1	-49631	ENSG00000137766	UNC13C	unc-13 homolog C
chr3	155003906	155004420	515	*	MER9a1	Distal Intergenic	3	155024124	155180849	156726	1	4311	ENST00000492661.5	-19704	ENSG00000196549	MME	membrane metalloendopeptidase
chr16	10417952	10418417	466	*	MER9a3	Intron (ENST00000564797.5/80063, intron 4 of 4)	16	10428901	10483638	54738	1	80063	ENST00000568027.5	-10484	ENSG00000166669	ATF7IP2	activating transcription factor 7 interacting protein 2
chr19	9651442	9651934	493	*	MER9a3	3' UTR	19	9659463	9675048	15586	2	54811	ENST00000585350.1	23114	ENSG00000171466	ZNF562	zinc finger protein 562
chr19	12027357	12027814	458	*	MER9a3	Intron (ENST00000652448.1/284391, intron 2 of 4)	19	12034576	12046275	11700	1	101928464	ENST00000591838.5	-6762	ENSG00000219665	ZNF433-AS1	ZNF433 and ZNF878 antisense RNA 1
chr4	99187128	99187639	512	*	MER9a3	Intron (ENST00000500358.6/100507053, intron 3 of 9)	4	99204019	99208814	4796	2	130	ENST00000512708.5	21175	ENSG00000172955	ADH6	alcohol dehydrogenase 6 (class V)
chr4	99191030	99191541	512	*	MER9a3	Intron (ENST00000500358.6/100507053, intron 3 of 9)	4	99204019	99208814	4796	2	130	ENST00000512708.5	17273	ENSG00000172955	ADH6	alcohol dehydrogenase 6 (class V)
chr7	152038128	152038615	488	*	MER9a3	Intron (ENST00000482812.1/63917, intron 1 of 2)	7	152025798	152103174	77377	1	63917	ENST00000423337.5	12330	ENSG00000178234	GALNT11	polypeptide N-acetylgalactosaminyltransferase 11
chr3	38358963	38359467	505	*	MER9B	Intron (ENST00000207870.8/9942, intron 2 of 18)	3	38366808	38370281	3474	1	9942	ENST00000487569.1	-7341	ENSG00000093217	XYLB	xylulokinase
chr2	3516086	3516200	115	*	MLT1A0	Promoter (1-2kb)	2	3498453	3517747	19295	2	55256	ENST00000382093.5	1547	ENSG00000182551	ADI1	acireductone dioxygenase 1
chr1	147677467	147677799	333	*	MLT1A1	Distal Intergenic	1	147642230	147670524	28295	2	51205	ENST00000583509.7	-6943	ENSG00000162836	ACP6	acid phosphatase 6, lysophosphatidic
chr19	42712342	42712523	182	*	MLT1D	Distal Intergenic	19	42721638	42739372	17735	2	5671	ENST00000594378.1	26849	ENSG00000221826	PSG3	pregnancy specific beta-1-glycoprotein 3
chr10	71946693	71947131	439	*	MLT1F2	Distal Intergenic	10	71964395	72013558	49164	1	9469	ENST00000373115.5	-17264	ENSG00000122863	CHST3	carbohydrate sulfotransferase 3
chr19	51971881	51971971	91	*	MLT1F2	Promoter (2-3kb)	19	51968630	51974853	6224	2	59348	ENST00000597788.5	2882	ENSG00000256683	ZNF350	zinc finger protein 350
chr3	46102152	46102250	99	*	MLT1G	Exon (ENST00000682415.1/ENST00000682415.1, exon 3 of 3)	3	46016990	46085825	68836	2	2829	ENST00000683768.1	-16327	ENSG00000173578	XCR1	X-C motif chemokine receptor 1
chr3	46102223	46102358	136	*	MLT1G	Exon (ENST00000682415.1/ENST00000682415.1, exon 3 of 3)	3	46016990	46085825	68836	2	2829	ENST00000683768.1	-16398	ENSG00000173578	XCR1	X-C motif chemokine receptor 1
chr8	60500017	60500236	220	*	MLT1G1	Intron (ENST00000530725.6/105375864, intron 2 of 9)	8	60405011	60508759	103749	2	100505532	ENST00000476425.2	8523		LINC01301	long intergenic non-protein coding RNA 1301
chr19	51922213	51922501	289	*	MLT1G3	Distal Intergenic	19	51927147	51936125	8979	1	79898	ENST00000593395.1	-4646	ENSG00000176024	ZNF613	zinc finger protein 613
chr1	210195859	210196028	170	*	MLT1H1	Distal Intergenic	1	210232796	210246255	13460	1	56256	ENST00000367012.4	-36768	ENSG00000082497	SERTAD4	SERTA domain containing 4
chr8	60499901	60499998	98	*	MLT1H2	Intron (ENST00000530725.6/105375864, intron 2 of 9)	8	60405011	60508759	103749	2	100505532	ENST00000476425.2	8761		LINC01301	long intergenic non-protein coding RNA 1301
chr2	71232636	71232778	143	*	MLT1J	Distal Intergenic	2	71182738	71227103	44366	2	400961	ENST00000244221.9	-5533	ENSG00000124374	PAIP2B	poly(A) binding protein interacting protein 2B
chr19	38535467	38535554	88	*	MLT1M	Promoter (<=1kb)	19	38534760	38548372	13613	1	6261	ENST00000593322.1	707	ENSG00000196218	RYR1	ryanodine receptor 1
chr10	49554700	49555200	501	*	MLT2B3	Distal Intergenic	10	49530724	49539538	8815	2	2074	ENST00000462247.1	-15162	ENSG00000225830	ERCC6	ERCC excision repair 6, chromatin remodeling factor
chr10	49554470	49554565	96	*	MLT2B5	Distal Intergenic	10	49530724	49539538	8815	2	2074	ENST00000462247.1	-14932	ENSG00000225830	ERCC6	ERCC excision repair 6, chromatin remodeling factor
chr1	115716875	115717268	394	*	MSTA	Intron (ENST00000261448.6/845, intron 8 of 10)	1	115727025	115732927	5903	2	845	ENST00000488931.1	15659	ENSG00000118729	CASQ2	calsequestrin 2
chr8	60500237	60500617	381	*	MSTA	Intron (ENST00000530725.6/105375864, intron 2 of 9)	8	60405011	60508759	103749	2	100505532	ENST00000476425.2	8142		LINC01301	long intergenic non-protein coding RNA 1301
chr15	53929001	53929362	362	*	THE1B	Distal Intergenic	15	53978201	54628707	650507	1	440279	ENST00000647821.1	-48839	ENSG00000137766	UNC13C	unc-13 homolog C
chr12	94625935	94626291	357	*	THE1D	Intron (ENST00000261226.9/57458, intron 1 of 3)	12	94582127	94616420	34294	2	57458	ENST00000548918.1	-9515	ENSG00000057704	TMCC3	transmembrane and coiled-coil domain family 3
